# Liver microbiome composition associates with histological severity and PNPLA3 genotype in metabolic dysfunction-associated steatotic liver disease

**DOI:** 10.64898/2026.06.30.735597

**Authors:** Maria F Mascardi, Rosario Taussig, Ivan Privitera Signoretta, Barbara Suarez, Sebastian Marciano, Paola Casciato, Adrian Narvaez, Leila Haddad, Adrian Gadano, Alberto Penas-Steinhardt, Juan P Bustamante, Julieta Trinks

**Affiliations:** Instituto de Medicina Traslacional e Ingenieria Biomedica (IMTIB) - CONICET - Universidad Hospital Italiano - Hospital Italiano de Buenos Aires, Ciudad Autonoma de Buenos Aires C1199, Argentina; Consejo Nacional de Investigaciones Cientificas y Tecnicas (CONICET), Ciudad Autonoma de Buenos Aires C1425, Argentina; Facultad de Ingenieria, Universidad Austral, LIDTUA-CIC, Pilar B1630FHB, Buenos Aires, Argentina; Planta Piloto de Ingenieria Quimica (PLAPIQUI), CONICET, Universidad Nacional del Sur, Bahia Blanca B8000, Buenos Aires, Argentina; Seccion de Hepatologia, Servicio de Clinica Medica, Hospital Italiano de Buenos Aires, Ciudad Autonoma de Buenos Aires C1199, Argentina; Departamento de Investigacion, Hospital Italiano de Buenos Aires, Ciudad Autonoma de Buenos Aires C1199, Argentina; Departamento de Ciencias Basicas, Laboratorio de Genomica Computacional (GEC-UNLu), Universidad Nacional de Lujan, Lujan B6700, Buenos Aires, Argentina; Facultad de Ingenieria, Universidad Nacional de Entre Rios, Oro Verde CP3260, Entre Rios, Argentina

**Author notes:** **Corresponding author: Maria F Mascardi, MD, PhD(c),** Instituto de Medicina Traslacional e Ingenieria Biomedica (IMTIB)—CONICET—Universidad del Hospital Italiano (UHI)—Hospital Italiano de Buenos Aires (HIBA), Potosi 4240, Ciudad Autonoma de Buenos Aires (C1199ACL), Argentina.

**Keywords:** Metabolic dysfunction-associated steatotic liver disease, Patatin-like phospholipase domain-containing 3, Hepatic microbiome, Gut-liver axis, Shotgun metagenomics, Liver biopsy, Somatic mutational burden, Correlation networks

## Abstract

**BACKGROUND:** Metabolic dysfunction-associated steatotic liver disease (MASLD) is a systemic immunometabolic disorder rapidly increasing worldwide, affecting nearly 38% of adults. Gut dysbiosis and host genetic factors, such as PNPLA3 I148M variant, modulate disease development and progression. Through the gut–liver axis, increased intestinal permeability enables microbial translocation to the liver, promoting inflammation and metabolic disruption. However, the composition and functional potential of the hepatic microbiome remain poorly characterized. Understanding its relationship with histological injury and genetic susceptibility may provide novel mechanistic insights. We hypothesized that the hepatic microbiome composition and function are associated with histological severity and PNPLA3 genotype in this disease.

**AIM:** To characterize the hepatic microbiome and assess its association with histological severity and PNPLA3 genotype.

**METHODS:** This cross-sectional observational study included 30 patients with MASLD from a tertiary care hospital. Liver tissue underwent shotgun metagenomic sequencing. Histological severity was assessed using the NAFLD Activity Score (NAS). PNPLA3 genotype was determined by PCR. Differential abundance and functional enrichment analyses were performed using MaAsLin2. Somatic variants were identified using Mutect2. Correlation networks were constructed using Spearman’s correlation coefficients.

**RESULTS:** Patients with advanced histological injury (NAS ≥5) and PNPLA3 I148M carriers showed a trend toward higher somatic mutational load and a markedly reduced microbial abundance. Analyses revealed broad compositional shifts across bacterial, fungal, viral, and eukaryotic taxa, affecting both commensal and context-dependent pathobiont lineages. *Pseudomonas* species were enriched, whereas Siphoviridae phages were depleted in advanced disease and PNPLA3 I148M carriers. Functional analysis revealed enrichment of pathways related to nutrient transport and metabolic stress adaptation, while TonB-associated functions were enriched in advanced liver injury but depleted in PNPLA3 I148M carriers. Network analysis identified *Sphingomonas leidyi* as a keystone node associated with hexosamine metabolism. *Salmonella enterica* abundance positively correlated with somatic variant burden, suggesting a link between microbial signatures and genomic instability. Histological progression and the risk PNPLA3 genotype were accompanied by marked topological simplification, reflecting less resilient community structures.

**CONCLUSIONS:** The hepatic microbiome in MASLD is a low-biomass, polymicrobial ecosystem shaped by the host genetic background. Its functional activity, taxonomic composition and system architecture bidirectionally relate to liver DNA instability and the severity of histological damage.

**Core tip:** This study characterizes the multi-kingdom hepatic microbiome in MASLD using FFPE-derived metagenomics. We demonstrate that microbial abundance-including bacteria, fungi, protozoa, and viruses- significantly decreases with increased histological severity and the PNPLA3 risk genotype. Rather than global diversity shifts, results showed that disease progression could be linked to specific functional adaptations and simplified microbial network connectivity. In addition, we described associations between specific taxa and somatic mutational burden, suggesting a link between microbial signals and genomic instability. These findings indicate that changes in the liver microbiome as a whole, rather than specific taxonomic modifications, influence MASLD pathophysiology.
