## Supplementary Table 2 for "Liver microbiome composition associates with histological severity and PNPLA3 genotype in metabolic dysfunction-associated steatotic liver disease"

### Sheet: Spp
Species	Effect size (reference group: low NAS)	stderr	p-value	q-value	Samples with detected reads (n)
Staphylococcus epidermidis	0.837127	0.0969901	6.0785e-18	3.3027e-17	10
Lawsonella clevelandensis	0.768375	0.0527382	4.3845e-48	8.9335e-47	19
Mycobacterium tuberculosis	0.710846	0.0851346	6.8455e-17	3.3813e-16	14
Staphylococcus aureus	0.501578	0.0517464	3.2288e-22	2.5062e-21	19
Bacillus cereus	0.476753	0.0774723	7.5623e-10	1.9882e-09	12
Pseudomonas viridiflava	0.434771	0.0492884	1.1348e-18	6.6064e-18	20
Mycolicibacterium phage J1	0.387131	0.0643451	1.7826e-09	4.6121e-09	13
Burkholderia multivorans	0.386461	0.096429	6.1305e-05	0.00011896	11
Paenibacillus odorifer	0.340417	0.068481	6.6617e-07	1.5294e-06	15
Microlunatus sagamiharensis	0.311325	0.0773734	5.7299e-05	0.00011253	10
Corynebacterium otitidis	0.27644	0.0531954	2.0287e-07	4.863e-07	10
Francisella tularensis	0.26678	0.0691622	0.00011464	0.00021235	15
Clostridioides difficile	0.255425	0.0710116	0.00032197	0.00056431	19
Burkholderia cenocepacia	-0.247712	0.087554	0.0046658	0.00752996	12
Enterobacter hormaechei	-0.24876	0.0543589	4.7338e-06	1.0021e-05	19
Streptococcus agalactiae	-0.365041	0.0731702	6.0716e-07	1.4138e-06	18
Streptomyces malachitofuscus	-0.389038	0.0857733	5.7425e-06	1.1848e-05	11
Diploscapter pachys	-0.524543	0.0594355	1.0905e-18	6.5836e-18	10
Acidobacteria bacterium	-0.54073	0.0947145	1.1361e-08	2.849e-08	11
Prevotella copri	-0.561012	0.0661448	2.2217e-17	1.1682e-16	13
Aspergillus fumigatus	-0.567011	0.0700509	5.7611e-16	2.6085e-15	13
Salmonella enterica	-0.65484	0.0826233	2.2703e-15	1.0002e-14	12
Pseudomonas sp. 43 2021	-0.750122	0.108978	5.8506e-12	1.9868e-11	10

### Sheet: Genera
Genera	Effect size (reference group: low NAS)	stderr	p-value	q-value	Samples with detected reads (n)
Acinetobacter	1.67731	0.501572	0.00082549	0.00206373	28
Roseomonas	1.33084	0.111224	5.3917e-33	1.7074e-31	13
Bacteroides	1.03595	0.0948346	8.8712e-28	2.1069e-26	10
Lawsonella	0.730662	0.0716092	1.9133e-24	3.6352e-23	19
Methylobacterium	0.47777	0.0736048	8.5259e-11	6.7496e-10	13
Mycolicibacterium phage	0.457092	0.0913855	5.6798e-07	2.5097e-06	14
Pseudoxanthomonas	0.449984	0.0796607	1.6162e-08	9.3051e-08	16
Leptospira	0.440813	0.123496	0.00035772	0.00097731	11
Hydrogenophilus	0.428944	0.0794027	6.5852e-08	3.128e-07	11
Burkholderia	0.399126	0.0827402	1.4082e-06	5.4602e-06	17
Chlamydia	0.360211	0.112644	0.00138493	0.00328921	12
Cloacibacterium	0.333445	0.0952344	0.00046299	0.00122177	11
Clostridioides	0.333296	0.0934636	0.0003624	0.00097731	19
Novosphingobium	0.242973	0.0842883	0.00394349	0.00871236	13
Microbacterium	-0.197008	0.0487266	5.2741e-05	0.00016428	21
Nocardioides	-0.257499	0.0428339	1.8375e-09	1.1637e-08	23
Ornithinimicrobium	-0.304764	0.0899383	0.00070254	0.00177978	14
Arthrobacter	-0.314563	0.071574	1.108e-05	3.8278e-05	16
Actinomycetospora	-0.566564	0.126433	7.425e-06	2.6125e-05	12
Achromobacter	-0.724186	0.142931	4.0478e-07	1.8312e-06	11
Diploscapter	-0.733243	0.0815773	2.5105e-19	3.6692e-18	10
Chelatococcus	-0.741355	0.152722	1.2082e-06	4.7824e-06	11
Marmoricola	-0.822358	0.0988696	8.9755e-17	1.2181e-15	13
Rhodococcus	-0.87274	0.0757504	1.0309e-30	2.7982e-29	13

### Sheet: Families
Families	Effect size (reference group: low NAS)	stderr	p-value	q-value	Samples with detected reads (n)
Moraxellaceae	1.40024	0.438626	0.00141124	0.0036289	28
Siphoviridae	0.941617	0.0857016	4.4059e-28	9.2525e-27	13
Bifidobacteriaceae	0.832931	0.0716131	2.8675e-31	9.0327e-30	12
Francisellaceae	0.674418	0.0691199	1.7181e-22	1.6652e-21	19
Bacteroidaceae	0.622222	0.0632991	8.3723e-23	9.59e-22	14
Burkholderiaceae	0.61052	0.0623286	1.1808e-22	1.2399e-21	22
Lachnospiraceae	0.604149	0.0681082	7.2871e-19	6.5584e-18	16
Lawsonellaceae	0.602195	0.0692645	3.4947e-18	2.9356e-17	19
Podoviridae	0.572092	0.0874807	6.1667e-11	2.9885e-10	13
Leptospiraceae	0.494655	0.122099	5.0946e-05	0.00015656	11
Chlamydiaceae	0.403144	0.106814	0.00016049	0.00047026	12
Aurantimonadaceae	0.39131	0.129107	0.0024383	0.00614452	10
Peptostreptococcaceae	0.269064	0.0826493	0.00113197	0.00297141	21
Rhizobiaceae	0.26139	0.0486364	7.6851e-08	3.1236e-07	14
Geodermatophilaceae	-0.218981	0.0592286	0.00021797	0.00061032	18
Peptoniphilaceae	-0.250397	0.0831969	0.00261515	0.00646095	13
Alcaligenaceae	-0.299689	0.0841644	0.00036979	0.0010129	18
Microbacteriaceae	-0.348472	0.0330841	6.0922e-26	9.5951e-25	22
Nocardioidaceae	-0.363912	0.0322955	1.8837e-29	4.747e-28	24
Myoviridae	-0.547824	0.103068	1.0656e-07	4.1957e-07	10
Nocardiaceae	-0.693903	0.0650056	1.3397e-26	2.4114e-25	16
Caulobacteraceae	-0.840343	0.0460648	2.3687e-74	1.4923e-72	19
Rhabditidae	-0.848991	0.0817584	2.9279e-25	4.099e-24	10
