## Supplementary Table 3 for "Liver microbiome composition associates with histological severity and PNPLA3 genotype in metabolic dysfunction-associated steatotic liver disease"

### Sheet: Spp
Species	Effect size (reference group: GG genotype)	stderr	p-value	q-value	Samples with detected reads (n)
Salmonella enterica	0.837127	0.0840978	7.86e-67	2.56e-65	12
Aspergillus fumigatus	0.768375	0.0678047	6.52e-43	8.86e-42	13
Streptomyces malachitofuscus	0.710846	0.0846207	2.58e-26	1.45e-25	11
Lactobacillus crispatus	0.501578	0.0790109	5.97e-23	3.24e-22	13
Burkholderia cenocepacia	0.476753	0.0869565	6.91e-19	2.82e-18	12
Enterococcus faecium	0.434771	0.0909835	5.48e-15	1.75e-14	14
Diploscapter pachys	0.387131	0.0574489	1.12e-33	1.14e-32	10
Klebsiella pneumoniae	0.386461	0.0561919	1.71e-31	1.4e-30	19
Trichinella papuae	0.340417	0.0650322	6.18e-23	3.25e-22	16
Leptospira interrogans	0.311325	0.107118	3.6e-08	8.26e-08	11
Enterobacter hormaechei	0.27644	0.0541444	8.94e-22	4.05e-21	19
Corynebacterium otitidis	0.26678	0.0529182	7.52e-22	3.5e-21	10
Paenibacillus odorifer	0.255425	0.0678041	9.75e-14	2.94e-13	15
Mycobacterium tuberculosis	-0.247712	0.0805605	9.34e-09	2.34e-08	14
Acidobacteria bacterium	-0.24876	0.0919692	5.16e-07	1.09e-06	11
Staphylococcus aureus	-0.365041	0.0506877	1.71e-15	5.57e-15	19
Clostridioides difficile	-0.389038	0.0716417	6.24e-06	1.23e-05	19
Streptococcus pneumoniae	-0.524543	0.0367389	0.000643	0.00106951	26
Microlunatus sagamiharensis	-0.54073	0.0869217	8.2e-05	0.00015	10
Francisella tularensis	-0.561012	0.0782132	5.08e-06	1.01e-05	15
Mycolicibacterium phage J1	-0.567011	0.0755941	7.36e-13	2.03e-12	13
Lawsonella clevelandensis	-0.65484	0.0587786	1.83e-20	8.05e-20	19
	-0.750122

### Sheet: Genera
Genera	Effect size (reference group: GG genotype)	stderr	p-value	q-value	Samples with detected reads (n)
Pseudonocardia	1.60905	0.204173	3.25e-15	1.72e-14	10
Propionibacterium	0.986486	0.127166	8.66e-15	4.45e-14	16
Pseudoxanthomonas	0.965014	0.105948	8.36e-20	6.36e-19	16
Cellulomonas	0.766782	0.148936	2.63e-07	8.91e-07	12
Methylobacterium	0.763967	0.0913975	6.34e-17	3.65e-16	13
Nocardioides	0.716567	0.0534773	6.09e-41	7.23e-40	23
Microbacterium	0.679999	0.0603753	2e-29	1.73e-28	21
Ornithinimicrobium	0.390913	0.102286	0.000132	0.00035	14
Brevibacterium	0.387963	0.101371	0.00013	0.000347	11
Arthrobacter	0.263296	0.0789363	0.000851	0.00201479	16
Rhodococcus	0.258989	0.0770459	0.000775	0.0018645	13
Micrococcus	-0.225613	0.0458267	8.52e-07	2.79e-06	23
Lawsonella	-0.361475	0.0680071	1.07e-07	3.75e-07	19
Leptospira	-0.367881	0.122155	0.00259886	0.00561117	11
Aeromonas	-0.390126	0.113103	0.000562	0.00136917	13
Actinomadura	-0.410955	0.118525	0.000526	0.00129747	15
Clostridioides	-0.423237	0.0930222	5.37e-06	1.67e-05	19
Brachybacterium	-0.45021	0.0802421	2.02e-08	7.66e-08	17
Burkholderia	-0.566151	0.0812836	3.28e-12	1.48e-11	17
Hydrogenophilus	-0.593028	0.0777093	2.32e-14	1.16e-13	11
Shigella	-0.612698	0.111209	3.6e-08	1.29e-07	13
Neisseria	-0.693424	0.0528678	2.66e-39	2.97e-38	17
Tepidimonas	-0.745445	0.0834944	4.33e-19	2.84e-18	15
Brevundimonas	-0.782968	0.0492884	7.99e-57	1.69e-55	18
Mycobacterium	-0.798922	0.0548504	4.66e-48	7.37e-47	21
Chelatococcus	-0.803914	0.143014	1.9e-08	7.35e-08	11
Klebsiella	-0.893062	0.0700797	3.39e-37	3.39e-36	20
Bacteroides	-0.9908	0.0843218	7.04e-32	6.37e-31	10
Paenibacillus	-1.00709	0.0744794	1.16e-41	1.48e-40	20
Faecalibacterium	-1.13503	0.0720875	7.41e-56	1.41e-54	11
Enterobacter	-1.14392	0.0667645	8.33e-66	2.26e-64	20
Aspergillus	-1.18504	0.0757923	4.18e-55	7.22e-54	16
Comamonas	-1.19292	0.0727803	2.23e-60	5.29e-59	10
Salmonella	-1.3551	0.0980996	2.11e-43	2.87e-42	12
Diploscapter	-1.39673	0.0811609	2.26e-66	7.15e-65	10
Lactobacillus	-1.43936	0.0787323	1.16e-74	5.49e-73	16
Haemophilus	-1.49861	0.0686399	1.13e-105	1.07e-103	12
Pantoea	-1.57975	0.0885062	2.94e-71	1.12e-69	10
Acinetobacter	-2.06791	0.487489	2.22e-05	6.68e-05	28

### Sheet: Families
Families	Effect size (reference group: GG genotype)	stderr	p-value	q-value	Samples with detected reads (n)
Erythrobacteraceae	1.98694	0.167338	1.62e-32	1.36e-31	11
Oxalobacteraceae	1.2123	0.0668849	2.02e-73	6.35e-72	20
Cellulomonadaceae	1.0699	0.145093	1.66e-13	8.35e-13	13
Podoviridae	1.05804	0.118337	3.86e-19	2.21e-18	13
Geodermatophilaceae	0.979467	0.0806911	6.6e-34	5.94e-33	18
Aurantimonadaceae	0.92752	0.170592	5.42e-08	1.95e-07	10
Microbacteriaceae	0.854386	0.0428392	1.69e-88	1.06e-86	22
Brevibacteriaceae	0.718224	0.111913	1.38e-10	6.23e-10	11
Pseudonocardiaceae	0.660541	0.0839853	3.69e-15	1.94e-14	17
Nocardioidaceae	0.614114	0.0387989	1.99e-56	2.79e-55	24
Ornithinimicrobiaceae	0.489943	0.0943064	2.04e-07	6.96e-07	16
Intrasporangiaceae	0.481191	0.0513185	6.82e-21	4.09e-20	19
Azospirillaceae	0.470397	0.117135	5.92e-05	0.000162	11
Bifidobacteriaceae	0.405041	0.0759994	9.85e-08	3.45e-07	12
Dietziaceae	0.333885	0.100188	0.00086	0.00204558	15
Nocardiaceae	0.319254	0.0693025	4.09e-06	1.29e-05	16
Burkholderiaceae	-0.237972	0.0610807	9.78e-05	0.000257	22
Leptospiraceae	-0.38336	0.119882	0.00138478	0.0030611	11
Chelatococcaceae	-0.420441	0.130257	0.00124758	0.00280705	12
Flavobacteriaceae	-0.427526	0.0762119	2.03e-08	7.74e-08	18
Pleosporaceae	-0.427634	0.118013	0.00029	0.000732	10
Thermomonosporaceae	-0.507435	0.112606	6.6e-06	2.03e-05	15
Caulobacteraceae	-0.592696	0.0423324	1.54e-44	1.61e-43	19
Hydrogenophilaceae	-0.618376	0.0643185	6.96e-22	4.87e-21	14
Francisellaceae	-0.619954	0.0654154	2.61e-21	1.65e-20	19
Veillonellaceae	-0.727612	0.0650846	5.14e-29	4.05e-28	14
Rhizobiaceae	-0.798236	0.0482898	2.23e-61	4.01e-60	14
Myoviridae	-0.955248	0.100173	1.48e-21	9.85e-21	10
Paenibacillaceae	-0.960629	0.0722759	2.61e-40	2.53e-39	20
Bacteroidaceae	-0.985013	0.060999	1.17e-58	1.85e-57	14
Aspergillaceae	-1.12797	0.0723242	7.75e-55	9.76e-54	16
Rhabditidae	-1.20459	0.0773698	1.18e-54	1.35e-53	10
Erwiniaceae	-1.22265	0.0729945	5.67e-63	1.19e-61	11
Trichinellidae	-1.23841	0.0654378	7.11e-80	2.98e-78	16
Pasteurellaceae	-1.28206	0.0569597	3.46e-112	4.36e-110	17
Moraxellaceae	-1.51722	0.451052	0.000769	0.00186325	28
